# Benchmarking of shotgun sequencing depth highlights limitations of strain-level analysis and shallow metagenomics

**DOI:** 10.1101/2025.03.27.645659

**Authors:** Nicole S. Treichel, Charlie Pauvert, Joana Séneca, Petra Pjevac, David Berry, John Penders, Thomas C. A. Hitch, Thomas Clavel

## Abstract

Shallow metagenomics promises taxonomic and functional insights into samples at an affordable price. To determine the depth of sequencing required for specific analysis, benchmarking is required using defined microbial communities. We used complex mixtures of DNA from cultured gut bacteria and analysed taxonomic composition, strain-level resolution, and functional profiles at up to eleven sequencing depths (0.1-50.0 Gb). Reference-based analysis provided accurate taxonomic, and strain-level insights at 0.5-1.0 Gb. In contrast, *de-novo* metagenome-assembled genome (MAG) reconstruction required deep sequencing (>10 Gb), and even high-quality MAGs were chimeric, with 54.5 to 81.8 % accurately representing the original strains, depending on the bioinformatic approach used. However, the issue of chimeric MAGs can be reduced by using strain-aware assembly methods or long-read sequencing. Functionally, 2 Gb provided reliable insights at the pathway level, but sufficient proteome coverage was only achieved at or above 10 Gb. Library preparation and host DNA contamination were identified as confounders in shallow metagenomic analysis. This comprehensive analysis using complex mock communities provides guidance to an increasing community of scientists interested in using shallow metagenomics, and highlights the limitations of MAGs in accurately capturing strain-level diversity.
