## Supplementary Table 1 for "Benchmarking of shotgun sequencing depth highlights limitations of strain-level analysis and shallow metagenomics"

### Sheet: Mock-even-70
Composition of Mock-even-70
Ratio of reference genome DNA	Reference_Genome	Relative abundance aimed for [%]
1	Adlercreutzia_muris_CLA-AV-8	1.43
1	Agathobaculum_butyriciproducens_CLA-AA-H270	1.43
1	Alistipes_muris_CLA-AA-M12	1.43
1	Anthropogastromicrobium_aceti_CLA-AA-H224	1.43
1	Bacillus_licheniformis_CLA-AP-5	1.43
1	Bacteroides_acidifaciens_CLA-AP-2	1.43
1	Bacteroides_finegoldii_CLA-JM-H15	1.43
1	Bacteroides_fragilis_CLA-AA-H207	1.43
1	Bacteroides_ovatus_CLA-AA-H168	1.43
1	Bacteroides_uniformis_CLA-AV-11	1.43
1	Bifidobacterium_longum_CLA-JM-H30-B	1.43
1	Bifidobacterium_pseudocatenulatum_CLA-AA-H257	1.43
1	Blautia_acetigignens_CLA-AA-H161	1.43
1	Blautia_fusiformis_CLA-AA-11	1.43
1	Blautia_wexlerae_CLA-AA-H259	1.43
1	Blautia_wexlerae_CLA-JMH-31B	1.43
1	Brotaphodocola_catenula_CLA-AA-H274	1.43
1	Brotocaccenecus_cirricatena_CLA-AA-H272	1.43
1	Brotolimicola_acetigignens_CLA-AA-H273	1.43
1	Clostridium_fessum_CLA-AA-H278	1.43
1	Collinsella_sp_nov_CLA-ER-H11	1.43
1	Collinsella_sp_nov_CLA-ER-H5	1.43
1	Collinsella_sp_nov_CLA-ER-H8	1.43
1	Collinsella_sp_nov_CLA-JM-H32-B	1.43
1	Coprococcus_hominis_CLA-AA-H212	1.43
1	Enterocloster_clostridioformis_CLA-JM-H51	1.43
1	Enterococcus_avium_S68	1.43
1	Enterococcus_faecalis_CLA-SR-172	1.43
1	Enterococcus_gallinarum_CLA-AP-1	1.43
1	Escherichia_coli_CLA-AA-H239	1.43
1	Escherichia_coli_CLA-AD-1	1.43
1	Escherichia_coli_CR_B11	1.43
1	Escherichia_coli_Ec8850	1.43
1	Faecalibacterium_duncaniae_CLA-AA-H254	1.43
1	Faecalibaculum_rodentium_CLA-AV-15	1.43
1	Faecalimonas_umbilicata_CLA-JM-H57	1.43
1	Fusicatenibacter_faecihominis_CLA-AA-H277	1.43
1	Fusicatenibacter_saccharivorans_CLA-AA-H252	1.43
1	Gallintestinimicrobium_propionicum_CLA-AA-H176	1.43
1	Hallella_faecis_CLA-AA-H145	1.43
1	Hominenteromicrobium_mulieris_CLA-AA-H250	1.43
1	Hominicoprocola_fusiformis_CLA-AA-H188	1.43
1	Hominifimenecus_microfluidus_CLA-JM-H9	1.43
1	Hominilimicola_fabiformis_CLA-AA-H232	1.43
1	Hominimerdicola_aceti_CLA-AA-H220	1.43
1	Hominisplanchenecus_faecis_CLA-AA-H246	1.43
1	Hominisplanchenecus_murintestinalis_CLA-AA-M05	1.43
1	Intestinimonas_aquisgranensis_CLA-AA-H199	1.43
1	Kosakonia_cowanii_CLA-AP-13	1.43
1	Lachnospira_sp_nov_CLA-JM-H10	1.43
1	Lactococcus_lactis_CLA-AV-14	1.43
1	Mediterraneibacter_gnavus_CLA-JM-H50	1.43
1	Mucispirillum_schaedleri_CLA-AA-M07-B	1.43
1	Odoribacter_lunatus_CLA-AA-M09	1.43
1	Oliverpabstia_intestinalis_CLA-AA-H241	1.43
1	Parabacteroides_distasonis_CLA-AA-H234	1.43
1	Parabacteroides_goldsteinii_CLA-AP-3	1.43
1	Phocaeicola_sartorii_CLA-AV-12	1.43
1	Phocaeicola_vulgatus_4852a	1.43
1	Phocaeicola_vulgatus_4889b	1.43
1	Phocaeicola_vulgatus_CLA-KB-H118	1.43
1	Phocaeicola_vulgatus_HDF	1.43
1	Pumilibacter_intestinalis_CLA-AA-M10	1.43
1	Roseburia_amylophila_CLA-AA-H204	1.43
1	Ruminococcus_turbiniformis_CLA-AA-H200	1.43
1	Streptococcus_caecimuris_CLA-AV-18	1.43
1	Streptococcus_thoraltensis_CLA-AV-9	1.43
1	Thomasclavelia_ramosa_CLA-JM-H52	1.43
1	Veillonella_intestinalis_CLA-AV-13	1.43
1	Yersinia_enterocolitica_CLA-JM-1	1.43

### Sheet: Mock-stag-24
Composition of Mock-stag-24
Ratio of reference genome DNA	Reference_Genome	Relative abundance aimed for [%]
40	Thomasclavelia_ramosa_CLA-JM-H52	17.2176
40	Enterocloster_clostridioformis_CLA-JM-H51	17.2176
40	Phocaeicola_sartorii_CLA-AV-12	17.2176
20	Enterococcus_faecalis_CLA-SR-172	8.60882
20	Faecalibacterium_duncaniae_CLA-AA-H254	8.60882
20	Kosakonia_cowanii_CLA-AP-13	8.60882
10	Bacteroides_fragilis_CLA-AA-H207	4.30441
10	Escherichia_coli_CLA-AA-H239	4.30441
10	Roseburia_amylophila_CLA-AA-H204	4.30441
4	Bacillus_licheniformis_CLA-AP-5	1.72176
4	Bacteroides_ovatus_CLA-AA-H168	1.72176
4	Fusicatenibacter_faecihominis_CLA-AA-H277	1.72176
2	Blautia_fusiformis_CLA-AA-11	0.860882
2	Mediterraneibacter_gnavus_CLA-JM-H50	0.860882
2	Veillonella_intestinalis_CLA-AV-13	0.860882
1	Bifidobacterium_pseudocatenulatum_CLA-AA-H257	0.430441
1	Hominicoprocola_fusiformis_CLA-AA-H188	0.430441
1	Parabacteroides_goldsteinii_CLA-AP-3	0.430441
0.4	Collinsella_sp_nov_CLA-ER-H11	0.172176
0.4	Lactococcus_lactis_CLA-AV-14	0.172176
0.4	Hominilimicola_fabiformis_CLA-AA-H232	0.172176
0.04	Hominenteromicrobium_mulieris_CLA-AA-H250	0.0172176
0.04	Hominifimenecus_microfluidus_CLA-JM-H9	0.0172176
0.04	Phocaeicola_vulgatus_CLA-KB-H118	0.0172176

### Sheet: Mock-stag-70
Composition of Mock-stag-70
Ratio of reference genome DNA	Reference_Genome	Relative abundance aimed for [%]
500	Enterococcus_faecalis_CLA-SR-172	23.0997
400	Kosakonia_cowanii_CLA-AP-13	18.4798
300	Bacteroides_fragilis_CLA-AA-H207	13.8598
200	Blautia_acetigignens_CLA-AA-H161	9.23988
100	Brotaphodocola_catenula_CLA-AA-H274	4.61994
50	Alistipes_muris_CLA-AA-M12	2.30997
50	Bacillus_licheniformis_CLA-AP-5	2.30997
50	Fusicatenibacter_saccharivorans_CLA-AA-H252	2.30997
50	Phocaeicola_vulgatus_CLA-KB-H118	2.30997
40	Bacteroides_uniformis_CLA-AV-11	1.84798
40	Gallintestinimicrobium_propionicum_CLA-AA-H176	1.84798
40	Ruminococcus_turbiniformis_CLA-AA-H200	1.84798
40	Yersinia_enterocolitica_CLA-JM-1	1.84798
30	Blautia_fusiformis_CLA-AA-11	1.38598
30	Escherichia_coli_CLA-AA-H239	1.38598
30	Hominisplanchenecus_faecis_CLA-AA-H246	1.38598
30	Parabacteroides_distasonis_CLA-AA-H234	1.38598
20	Collinsella_sp_nov_CLA-JM-H32-B	0.923988
20	Enterocloster_clostridioformis_CLA-JM-H51	0.923988
20	Mucispirillum_schaedleri_CLA-AA-M07-B	0.923988
20	Phocaeicola_vulgatus_HDF	0.923988
10	Escherichia_coli_Ec8850	0.461994
10	Fusicatenibacter_faecihominis_CLA-AA-H277	0.461994
10	Intestinimonas_aquisgranensis_CLA-AA-H199	0.461994
10	Lactococcus_lactis_CLA-AV-14	0.461994
5	Collinsella_sp_nov_CLA-ER-H11	0.230997
5	Coprococcus_hominis_CLA-AA-H212	0.230997
5	Parabacteroides_goldsteinii_CLA-AP-3	0.230997
5	Veillonella_intestinalis_CLA-AV-13	0.230997
4	Agathobaculum_butyriciproducens_CLA-AA-H270	0.184798
4	Bacteroides_finegoldii_CLA-JM-H15	0.184798
4	Bacteroides_ovatus_CLA-AA-H168	0.184798
4	Oliverpabstia_intestinalis_CLA-AA-H241	0.184798
3	Hominisplanchenecus_murintestinalis_CLA-AA-M05	0.138598
3	Phocaeicola_sartorii_CLA-AV-12	0.138598
3	Pumilibacter_intestinalis_CLA-AA-M10	0.138598
3	Streptococcus_caecimuris_CLA-AV-18	0.138598
2	Brotocaccenecus_cirricatena_CLA-AA-H272	0.0923988
2	Clostridium_fessum_CLA-AA-H278	0.0923988
2	Collinsella_sp_nov_CLA-ER-H8	0.0923988
2	Enterococcus_gallinarum_CLA-AP-1	0.0923988
1	Faecalimonas_umbilicata_CLA-JM-H57	0.0461994
1	Hominenteromicrobium_mulieris_CLA-AA-H250	0.0461994
1	Hominimerdicola_aceti_CLA-AA-H220	0.0461994
1	Phocaeicola_vulgatus_4852a	0.0461994
0.5	Escherichia_coli_CLA-AD-1	0.0230997
0.5	Hominicoprocola_fusiformis_CLA-AA-H188	0.0230997
0.5	Odoribacter_lunatus_CLA-AA-M09	0.0230997
0.4	Bacteroides_acidifaciens_CLA-AP-2	0.0184798
0.4	Escherichia_coli_CR_B11	0.0184798
0.4	Mediterraneibacter_gnavus_CLA-JM-H50	0.0184798
0.3	Blautia_wexlerae_CLA-AA-H259	0.0138598
0.3	Brotolimicola_acetigignens_CLA-AA-H273	0.0138598
0.3	Streptococcus_thoraltensis_CLA-AV-9	0.0138598
0.2	Blautia_wexlerae_CLA-JMH-31B	0.00923988
0.2	Phocaeicola_vulgatus_4889b	0.00923988
0.2	Thomasclavelia_ramosa_CLA-JM-H52	0.00923988
0.1	Bifidobacterium_longum_CLA-JM-H30-B	0.00461994
0.1	Bifidobacterium_pseudocatenulatum_CLA-AA-H257	0.00461994
0.1	Enterococcus_avium_S68	0.00461994
0.005	Adlercreutzia_muris_CLA-AV-8	0.000230997
0.005	Lachnospira_sp_nov_CLA-JM-H10	0.000230997
0.004	Collinsella_sp_nov_CLA-ER-H5	0.000184798
0.004	Hallella_faecis_CLA-AA-H145	0.000184798
0.003	Anthropogastromicrobium_aceti_CLA-AA-H224	0.000138598
0.003	Hominifimenecus_microfluidus_CLA-JM-H9	0.000138598
0.002	Faecalibaculum_rodentium_CLA-AV-15	9.23988e-05
0.002	Hominilimicola_fabiformis_CLA-AA-H232	9.23988e-05
0.001	Faecalibacterium_duncaniae_CLA-AA-H254	4.61994e-05
0.001	Roseburia_amylophila_CLA-AA-H204	4.61994e-05

### Sheet: Mock-stag-24_multi_coverage_bin
Proportions of DNA from 24 different strains for multi coverage binning test
Ratio of reference genome DNA	Mock1	Mock2	Mock3	Mock4	Mock5	Mock6	Mock7	Mock8	Mock9	Mock10
Blautia_fusiformis_CLA-AA-11	500	0.1	1	10	100	0.5	4	30	200	0.02
Fusicatenibacter_faecihominis_CLA-AA-H277	400	0.05	0.5	5	50	1	5	40	300	0.03
Lactococcus_lactis_CLA-AV-14	300	0.04	0.4	4	40	2	10	50	400	0.04
Escherichia_coli_CLA-AA-H239	200	0.03	0.3	3	30	3	20	100	500	0.05
Roseburia_amylophila_CLA-AA-H204	100	0.02	0.2	2	20	4	30	200	0.02	0.1
Bacillus_licheniformis_CLA-AP-5	50	500	0.1	1	10	5	40	300	0.03	0.2
Phocaeicola_vulgatus_CLA-KB-H118	40	400	0.05	0.5	5	10	50	400	0.04	0.3
Fusicatenibacter_saccharivorans_CLA-AA-H252	30	300	0.04	0.4	4	20	100	500	0.05	0.4
Mediterraneibacter_gnavus_CLA-JM-H50	20	200	0.03	0.3	3	30	200	0.02	0.1	0.5
Thomasclavelia_ramosa_CLA-JM-H52	10	100	0.02	0.2	2	40	300	0.03	0.2	1
Kosakonia_cowanii_CLA-AP-13	5	50	500	0.1	1	50	400	0.04	0.3	2
Bacteroides_fragilis_CLA-AA-H207	4	40	400	0.05	0.5	100	500	0.05	0.4	3
Bacteroides_ovatus_CLA-AA-H168	3	30	300	0.04	0.4	200	0	0.1	0.5	4
Phocaeicola_sartorii_CLA-AV-12	2	20	200	0	0.3	300	0	0.2	1	5
Hominenteromicrobium_mulieris_CLA-AA-H250	1	10	100	0	0.2	400	0.04	0.3	2	10
Enterococcus_faecalis_CLA-SR-172	0.5	5	50	500	0.1	500	0.05	0.4	3	20
Hominicoprocola_fusiformis_CLA-AA-H188	0.4	4	40	400	0.05	0	0.1	0.5	4	30
Bifidobacterium_pseudocatenulatum_CLA-AA-H257	0.3	3	30	300	0.04	0	0.2	1	5	40
Hominilimicola_fabiformis_CLA-AA-H232	0.2	2	20	200	0	0.04	0.3	2	10	50
Hominifimenecus_microfluidus_CLA-JM-H9	0.1	1	10	100	0	0.05	0.4	3	20	100
Collinsella_sp_nov_CLA-ER-H11	0.05	0.5	5	50	500	0.1	0.5	4	30	200
Veillonella_intestinalis_CLA-AV-13	0.04	0.4	4	40	400	0.2	1	5	40	300
Parabacteroides_goldsteinii_CLA-AP-3	0.03	0.3	3	30	300	0.3	2	10	50	400
Enterocloster_clostridioformis_CLA-JM-H51	0.02	0.2	2	20	200	0.4	3	20	100	500
