## Supplementary Table 2 for "Benchmarking of shotgun sequencing depth highlights limitations of strain-level analysis and shallow metagenomics"

### Sheet: Tabelle1
Reference Genoms	GC_content	size [bp]	number of contigs	GTDB_classification
Adlercreutzia muris CLA-AV-8	0.640626	2789323	94	d__Bacteria;p__Actinomycetota;c__Coriobacteriia;o__Coriobacteriales;f__Eggerthellaceae;g__Adlercreutzia;s__Adlercreutzia muris
Alistipes muris CLA-AA-M12	0.584655	1949043	20	d__Bacteria;p__Bacteroidota;c__Bacteroidia;o__Bacteroidales;f__Rikenellaceae;g__Alistipes;s__Alistipes sp002428825
Bacillus licheniformis CLA-AP-5	0.472833	4170450	30	d__Bacteria;p__Bacillota;c__Bacilli;o__Bacillales;f__Bacillaceae;g__Bacillus;s__Bacillus licheniformis
Bacteroides acidifaciens CLA-AP-2	0.422804	4726069	201	d__Bacteria;p__Bacteroidota;c__Bacteroidia;o__Bacteroidales;f__Bacteroidaceae;g__Bacteroides;s__Bacteroides acidifaciens
Bacteroides fragilis CLA-AA-H207	0.432816	5180564	154	d__Bacteria;p__Bacteroidota;c__Bacteroidia;o__Bacteroidales;f__Bacteroidaceae;g__Bacteroides;s__Bacteroides fragilis_A
Bacteroides ovatus CLA-AA-H168	0.423832	7347764	489	d__Bacteria;p__Bacteroidota;c__Bacteroidia;o__Bacteroidales;f__Bacteroidaceae;g__Bacteroides;s__Bacteroides ovatus
Bacteroides finegoldii CLA-JM-H15	0.446585	4567768	80	d__Bacteria;p__Bacteroidota;c__Bacteroidia;o__Bacteroidales;f__Bacteroidaceae;g__Bacteroides;s__Bacteroides finegoldii
Bacteroides uniformis CLA-AV-11	0.44574	4583301	54	d__Bacteria;p__Bacteroidota;c__Bacteroidia;o__Bacteroidales;f__Bacteroidaceae;g__Bacteroides;s__Bacteroides uniformis
Bifidobacterium longum CLA-JM-H30-B	0.599896	2379098	27	d__Bacteria;p__Actinomycetota;c__Actinomycetia;o__Actinomycetales;f__Bifidobacteriaceae;g__Bifidobacterium;s__Bifidobacterium longum
Bifidobacterium pseudocatenulatum CLA-AA-H257	0.566592	2226303	61	d__Bacteria;p__Actinomycetota;c__Actinomycetia;o__Actinomycetales;f__Bifidobacteriaceae;g__Bifidobacterium;s__Bifidobacterium pseudocatenulatum
Blautia fusiformis CLA-AA-11	0.477801	3656521	249	d__Bacteria;p__Bacillota_A;c__Clostridia;o__Lachnospirales;f__Lachnospiraceae;g__Blautia_A;s__Blautia_A massiliensis
Blautia acetigignens CLA-AA-H161	0.441261	4214918	213	d__Bacteria;p__Bacillota_A;c__Clostridia;o__Lachnospirales;f__Lachnospiraceae;g__Blautia_A;s__Blautia_A sp900066145
Oliverpabstia intestinalis CLA-AA-H241	0.426979	3779874	234	d__Bacteria;p__Bacillota_A;c__Clostridia;o__Lachnospirales;f__Lachnospiraceae;g__Oliverpabstia;s__Oliverpabstia intestinalis
Blautia wexlerae CLA-AA-H259	0.413758	3951934	323	d__Bacteria;p__Bacillota_A;c__Clostridia;o__Lachnospirales;f__Lachnospiraceae;g__Blautia_A;s__Blautia_A wexlerae
Blautia wexlerae CLA-JMH-31B	0.413072	3617312	66	d__Bacteria;p__Bacillota_A;c__Clostridia;o__Lachnospirales;f__Lachnospiraceae;g__Blautia_A;s__Blautia_A wexlerae
Hominenteromicrobium mulieris CLA-AA-H250	0.512046	2848438	67	d__Bacteria;p__Bacillota_A;c__Clostridia;o__Oscillospirales;f__Acutalibacteraceae;g__UBA1417;s__UBA1417 sp003531055
Fusicatenibacter faecihominis CLA-AA-H277	0.460599	3863231	203	d__Bacteria;p__Bacillota_A;c__Clostridia;o__Lachnospirales;f__Lachnospiraceae;g__Limivivens;s__Limivivens sp900543575
Thomasclavelia ramosa CLA-JM-H52	0.325398	3509353	45	d__Bacteria;p__Bacillota;c__Bacilli;o__Erysipelotrichales;f__Coprobacillaceae;g__Thomasclavelia;s__Thomasclavelia ramosa
Clostridium fessum CLA-AA-H278	0.481738	3111108	162	d__Bacteria;p__Bacillota_A;c__Clostridia;o__Lachnospirales;f__Lachnospiraceae;g__Clostridium_Q;s__Clostridium_Q fessum
Collinsella sp nov CLA-ER-H11	0.609808	2200306	40	d__Bacteria;p__Actinomycetota;c__Coriobacteriia;o__Coriobacteriales;f__Coriobacteriaceae;g__Collinsella;s__Collinsella sp900541125
Collinsella sp nov CLA-ER-H5	0.59727	2251764	53	d__Bacteria;p__Actinomycetota;c__Coriobacteriia;o__Coriobacteriales;f__Coriobacteriaceae;g__Collinsella;s__Collinsella sp003458415
Collinsella sp nov CLA-ER-H8	0.610075	2232447	34	d__Bacteria;p__Actinomycetota;c__Coriobacteriia;o__Coriobacteriales;f__Coriobacteriaceae;g__Collinsella;s__Collinsella sp900547855
Collinsella sp nov CLA-JM-H32-B	0.591184	2287966	42	d__Bacteria;p__Actinomycetota;c__Coriobacteriia;o__Coriobacteriales;f__Coriobacteriaceae;g__Collinsella;s__Collinsella sp023441725
Enterocloster clostridioformis CLA-JM-H51	0.468626	5393119	244	d__Bacteria;p__Bacillota_A;c__Clostridia;o__Lachnospirales;f__Lachnospiraceae;g__Enterocloster;s__Enterocloster clostridioformis
Enterococcus avium S68	0.382944	4418014	158	d__Bacteria;p__Bacillota;c__Bacilli;o__Lactobacillales;f__Enterococcaceae;g__Enterococcus_A;s__Enterococcus_A avium
Enterococcus faecalis CLA-SR-172	0.378611	2705646	27	d__Bacteria;p__Bacillota;c__Bacilli;o__Lactobacillales;f__Enterococcaceae;g__Enterococcus;s__Enterococcus faecalis
Enterococcus gallinarum CLA-AP-1	0.371708	3572925	40	d__Bacteria;p__Bacillota;c__Bacilli;o__Lactobacillales;f__Enterococcaceae;g__Enterococcus_D;s__Enterococcus_D gallinarum
Escherichia coli CLA-AA-H239	0.502392	4743486	214	d__Bacteria;p__Pseudomonadota;c__Gammaproteobacteria;o__Enterobacterales;f__Enterobacteriaceae;g__Escherichia;s__Escherichia coli
Escherichia coli CR B11	0.526837	5243581	884	d__Bacteria;p__Pseudomonadota;c__Gammaproteobacteria;o__Enterobacterales;f__Enterobacteriaceae;g__Escherichia;s__Escherichia coli
Escherichia coli CLA-AD-1	0.501359	5067859	120	d__Bacteria;p__Pseudomonadota;c__Gammaproteobacteria;o__Enterobacterales;f__Enterobacteriaceae;g__Escherichia;s__Escherichia coli
Escherichia coli Ec8850	0.532516	5218934	746	d__Bacteria;p__Pseudomonadota;c__Gammaproteobacteria;o__Enterobacterales;f__Enterobacteriaceae;g__Escherichia;s__Escherichia coli
Pumilibacter intestinalis CLA-AA-M10	0.475111	2344908	50	d__Bacteria;p__Bacillota_A;c__Clostridia;o__Christensenellales;f__Pumilibacteraceae;g__Pumilibacter;s__Pumilibacter sp910579245
Faecalibaculum rodentium CLA-AV-15	0.530522	2321092	104	d__Bacteria;p__Bacillota;c__Bacilli;o__Erysipelotrichales;f__Erysipelotrichaceae;g__Faecalibaculum;s__Faecalibaculum rodentium
Faecalimonas umbilicata CLA-JM-H57	0.397433	2838429	41	d__Bacteria;p__Bacillota_A;c__Clostridia;o__Lachnospirales;f__Lachnospiraceae;g__Faecalimonas;s__Faecalimonas umbilicata
Faecalibacterium duncaniae CLA-AA-H254	0.528664	3169581	74	d__Bacteria;p__Bacillota_A;c__Clostridia;o__Oscillospirales;f__Ruminococcaceae;g__Faecalibacterium;s__Faecalibacterium duncaniae
Fusicatenibacter saccharivorans CLA-AA-H252	0.459076	3545601	65	d__Bacteria;p__Bacillota_A;c__Clostridia;o__Lachnospirales;f__Lachnospiraceae;g__Fusicatenibacter;s__Fusicatenibacter saccharivorans
Kosakonia cowanii CLA-AP-13	0.558247	4818619	75	d__Bacteria;p__Pseudomonadota;c__Gammaproteobacteria;o__Enterobacterales;f__Enterobacteriaceae;g__Kosakonia;s__Kosakonia cowanii
Hominisplanchenecus murintestinalis CLA-AA-M05	0.447906	3320873	126	d__Bacteria;p__Bacillota_A;c__Clostridia;o__Lachnospirales;f__Lachnospiraceae;g__Lachnospira;s__Lachnospira sp900316325
Gallintestinimicrobium propionicum CLA-AA-H176	0.464478	3860013	483	d__Bacteria;p__Bacillota_A;c__Clostridia;o__Lachnospirales;f__Lachnospiraceae;g__CAG-56;s__CAG-56 sp004793585
Coprococcus hominis CLA-AA-H212	0.424538	2894614	42	d__Bacteria;p__Bacillota_A;c__Clostridia;o__Lachnospirales;f__Lachnospiraceae;g__Eisenbergiella;s__Eisenbergiella sp900066775
Anthropogastromicrobium aceti CLA-AA-H224	0.410048	3696597	170	d__Bacteria;p__Bacillota_A;c__Clostridia;o__Lachnospirales;f__Lachnospiraceae;g__Wujia;s__Wujia chipingensis
Brotolimicola acetigignens CLA-AA-H273	0.454997	3870333	196	d__Bacteria;p__Bacillota_A;c__Clostridia;o__Lachnospirales;f__Lachnospiraceae;g__KLE1615;s__KLE1615 sp900066985
Hominifimenecus microfluidus CLA-JM-H9	0.478275	3642682	212	d__Bacteria;p__Bacillota_A;c__Clostridia;o__Lachnospirales;f__Lachnospiraceae;g__Acetatifactor;s__Acetatifactor sp900066565
Lachnospira sp nov CLA-JM-H10	0.395422	3153493	81	d__Bacteria;p__Bacillota_A;c__Clostridia;o__Lachnospirales;f__Lachnospiraceae;g__JAJEQR01;s__JAJEQR01 sp020687485
Brotaphodocola catenula CLA-AA-H274	0.465099	3300409	159	d__Bacteria;p__Bacillota_A;c__Clostridia;o__Lachnospirales;f__Lachnospiraceae;g__Ventrimonas;s__Ventrimonas sp900555625
Lactococcus lactis CLA-AV-14	0.349982	2582571	70	d__Bacteria;p__Bacillota;c__Bacilli;o__Lactobacillales;f__Streptococcaceae;g__Lactococcus;s__Lactococcus lactis
Mucispirillum schaedleri CLA-AA-M07-B	0.305052	2212102	103	d__Bacteria;p__Deferribacterota;c__Deferribacteres;o__Deferribacterales;f__Mucispirillaceae;g__Mucispirillum;s__Mucispirillum schaedleri
Odoribacter lunatus CLA-AA-M09	0.42954	2631876	67	d__Bacteria;p__Bacteroidota;c__Bacteroidia;o__Bacteroidales;f__Marinifilaceae;g__Odoribacter;s__Odoribacter sp943193135
Hominicoprocola fusiformis CLA-AA-H188	0.558831	2969409	148	d__Bacteria;p__Bacillota_A;c__Clostridia;o__Oscillospirales;f__Oscillospiraceae;g__ER4;s__ER4 sp000765235
Hominimerdicola aceti CLA-AA-H220	0.417804	2868742	147	d__Bacteria;p__Bacillota_A;c__Clostridia;o__Oscillospirales;f__Ruminococcaceae;g__Ruminococcus_D;s__Ruminococcus_D bicirculans
Hominilimicola fabiformis CLA-AA-H232	0.362861	3088526	90	d__Bacteria;p__Bacillota_A;c__Clostridia;o__UBA1381;f__UBA1381;g__CAG-41;s__CAG-41 sp900066215
Agathobaculum butyriciproducens CLA-AA-H270	0.530804	2684116	222	d__Bacteria;p__Bacillota_A;c__Clostridia;o__Oscillospirales;f__Butyricicoccaceae;g__Agathobaculum;s__Agathobaculum butyriciproducens
Brotocaccenecus cirricatena CLA-AA-H272	0.567153	3345015	269	d__Bacteria;p__Bacillota_A;c__Clostridia;o__Oscillospirales;f__Oscillospiraceae;g__Vescimonas;s__Vescimonas sp001916855
Intestinimonas aquisgranensis CLA-AA-H199	0.594823	3724641	278	d__Bacteria;p__Bacillota_A;c__Clostridia;o__Oscillospirales;f__Oscillospiraceae;g__Intestinimonas;s__Intestinimonas timonensis
Parabacteroides distasonis CLA-AA-H234	0.451094	5146304	141	d__Bacteria;p__Bacteroidota;c__Bacteroidia;o__Bacteroidales;f__Tannerellaceae;g__Parabacteroides;s__Parabacteroides distasonis
Parabacteroides goldsteinii CLA-AP-3	0.437856	6764462	150	d__Bacteria;p__Bacteroidota;c__Bacteroidia;o__Bacteroidales;f__Tannerellaceae;g__Parabacteroides;s__Parabacteroides goldsteinii
Phocaeicola sartorii CLA-AV-12	0.424025	5133697	94	d__Bacteria;p__Bacteroidota;c__Bacteroidia;o__Bacteroidales;f__Bacteroidaceae;g__Phocaeicola;s__Phocaeicola sartorii
Phocaeicola vulgatus 4852a	0.424379	4966105	155	d__Bacteria;p__Bacteroidota;c__Bacteroidia;o__Bacteroidales;f__Bacteroidaceae;g__Phocaeicola;s__Phocaeicola vulgatus
Phocaeicola vulgatus 4889b	0.409773	5546509	744	d__Bacteria;p__Bacteroidota;c__Bacteroidia;o__Bacteroidales;f__Bacteroidaceae;g__Phocaeicola;s__Phocaeicola vulgatus
Phocaeicola vulgatus HDF	0.420885	5245108	141	d__Bacteria;p__Bacteroidota;c__Bacteroidia;o__Bacteroidales;f__Bacteroidaceae;g__Phocaeicola;s__Phocaeicola vulgatus
Phocaeicola vulgatus CLA-KB-H118	0.419841	5203337	119	d__Bacteria;p__Bacteroidota;c__Bacteroidia;o__Bacteroidales;f__Bacteroidaceae;g__Phocaeicola;s__Phocaeicola vulgatus
Hallella faecis CLA-AA-H145	0.484248	3287725	155	d__Bacteria;p__Bacteroidota;c__Bacteroidia;o__Bacteroidales;f__Bacteroidaceae;g__Prevotella;s__Prevotella faecis
Roseburia amylophila CLA-AA-H204	0.40353	3034574	81	d__Bacteria;p__Bacillota_A;c__Clostridia;o__Lachnospirales;f__Lachnospiraceae;g__RUG115;s__RUG115 sp900066395
Mediterraneibacter gnavus CLA-JM-H50	0.420335	3051293	59	d__Bacteria;p__Bacillota_A;c__Clostridia;o__Lachnospirales;f__Lachnospiraceae;g__Ruminococcus_B;s__Ruminococcus_B gnavus
Hominisplanchenecus faecis CLA-AA-H246	0.433821	3244645	217	d__Bacteria;p__Bacillota_A;c__Clostridia;o__Lachnospirales;f__Lachnospiraceae;g__Hominisplanchenecus;s__Hominisplanchenecus faecis
Ruminococcus turbiniformis CLA-AA-H200	0.473094	3825550	111	d__Bacteria;p__Bacillota_A;c__Clostridia;o__Lachnospirales;f__Lachnospiraceae;g__Mediterraneibacter;s__Mediterraneibacter sp020687545
Streptococcus caecimuris CLA-AV-18	0.420564	2070888	44	d__Bacteria;p__Bacillota;c__Bacilli;o__Lactobacillales;f__Streptococcaceae;g__Streptococcus;s__Streptococcus parasanguinis_E
Streptococcus thoraltensis CLA-AV-9	0.386778	2382465	51	d__Bacteria;p__Bacillota;c__Bacilli;o__Lactobacillales;f__Streptococcaceae;g__Streptococcus;s__Streptococcus thoraltensis
Veillonella intestinalis CLA-AV-13	0.3942	2125466	20	d__Bacteria;p__Bacillota_C;c__Negativicutes;o__Veillonellales;f__Veillonellaceae;g__Veillonella_A;s__Veillonella_A sp943193155
Yersinia enterocolitica CLA-JM-1	0.460784	4845299	77	d__Bacteria;p__Pseudomonadota;c__Gammaproteobacteria;o__Enterobacterales;f__Enterobacteriaceae;g__Yersinia;s__Yersinia enterocolitica
