## Supplementary Table 3 for "Benchmarking of shotgun sequencing depth highlights limitations of strain-level analysis and shallow metagenomics"

### Sheet: Mock-even-70
Number of sequences after short read sequencing on a NovaSeq6000 (PE 150) in comparison to sequences after subsampling
Facility 1
	Gb aimed for	# sequences in R1 or R2 file after sequencing	# sequences after subsampling
Mock-even-70-1	0.1	699626	333333
Mock-even-70-2	0.25	1593471	833333
Mock-even-70-3	0.5	2703954	1666667
Mock-even-70-4	0.75	4559825	2500000
Mock-even-70-5	1	5764034	3333333
Mock-even-70-6	1.5	9045886	5000000
Mock-even-70-7	2	15329199	6666667
Mock-even-70-8	5	44445904	16666667
Mock-even-70-9	10	50474395	3.33333e+07
Mock-even-70-GF-1	0.1	851193	333333
Mock-even-70_GF-2	0.25	2141313	833333
Mock-even-70_GF-3	0.5	3005896	1666667
Mock-even-70_GF-4	0.75	3900122	2500000
Mock-even-70_GF-5	1	4900026	3333333
Mock-even-70_GF-6	1.5	7842439	5000000
Mock-even-70_GF-7	2	9890128	6666667
Mock-even-70_GF-8	5	27500300	16666667
Mock-even-70_GF-9	10	36532883	3.33333e+07
Facility 2
	Gb aimed for	# sequences in R1 or R2 file after sequencing	# sequences after subsampling
Mock-even-70-1	0.1	813710	333333
Mock-even-70-2	0.25	852634	833333
Mock-even-70-3	0.5	2122998	1666667
Mock-even-70-4	0.75	2905819	2500000
Mock-even-70-5	1	4038476	3333333
Mock-even-70-6	1.5	6005347	5000000
Mock-even-70-7	2	7902194	6666667
Mock-even-70-8	5	26071074	16666667
Mock-even-70-9	10	33413208	3.33333e+07
Mock-even-70-GF-1	0.1	516986	333333
Mock-even-70_GF-2	0.25	835193	833333
Mock-even-70_GF-3	0.5	2750238	1666667
Mock-even-70_GF-4	0.75	2949801	2500000
Mock-even-70_GF-5	1	4423420	3333333
Mock-even-70_GF-6	1.5	6059833	5000000
Mock-even-70_GF-7	2	7612996	6666667
Mock-even-70_GF-8	5	23131787	16666667
Mock-even-70_GF-9	10	37124077	3.33333e+07

### Sheet: Mock-stag-24
Number of sequences after short read sequencing on a NovaSeq6000 (PE 150) in comparison to sequences after subsampling
Facility 1
	Gb aimed for	# sequences in R1 or R2 file after sequencing	# sequences after subsampling
Mock-stag-24-1	0.1	778305	333333
Mock-stag-24-2	0.25	1735299	833333
Mock-stag-24-3	0.5	2812281	1666667
Mock-stag-24-4	0.75	4983505	2500000
Mock-stag-24-5	1	4910151	3333333
Mock-stag-24-6	1.5	8552800	5000000
Mock-stag-24-7	2	14251207	6666667
Mock-stag-24-8	5	30775832	16666667
Mock-stag-24-9	10	40562722	3.33333e+07
Mock-stag-24-GF-1	0.1	812040	333333
Mock-stag-24_GF-2	0.25	1475788	833333
Mock-stag-24_GF-3	0.5	2955365	1666667
Mock-stag-24_GF-4	0.75	3710272	2500000
Mock-stag-24_GF-5	1	5841908	3333333
Mock-stag-24_GF-6	1.5	9310610	5000000
Mock-stag-24_GF-7	2	9792604	6666667
Mock-stag-24_GF-8	5	26675679	16666667
Mock-stag-24_GF-9	10	50867626	3.33333e+07
Facility 2
	Gb aimed for	# sequences in R1 or R2 file after sequencing	# sequences after subsampling
Mock-stag-24-1	0.1	410118	333333
Mock-stag-24-2	0.25	1048172	833333
Mock-stag-24-3	0.5	4188567	1666667
Mock-stag-24-4	0.75	3536595	2500000
Mock-stag-24-5	1	5319225	3333333
Mock-stag-24-6	1.5	7044149	5000000
Mock-stag-24-7	2	8219143	6666667
Mock-stag-24-8	5	21356886	16666667
Mock-stag-24-9	10	36205428	3.33333e+07
Mock-stag-24-GF-1	0.1	550804	333333
Mock-stag-24_GF-2	0.25	1263713	833333
Mock-stag-24_GF-3	0.5	1938051	1666667
Mock-stag-24_GF-4	0.75	2960026	2500000
Mock-stag-24_GF-5	1	3536748	3333333
Mock-stag-24_GF-6	1.5	5385692	5000000
Mock-stag-24_GF-7	2	9231545	6666667
Mock-stag-24_GF-8	5	21499978	16666667
Mock-stag-24_GF-9	10	42870134	3.33333e+07

### Sheet: Mock-stag-70
Number of sequences after short read sequencing on a NovaSeq6000 (PE 150) in comparison to sequences after subsampling
Facility 1
	Gb aimed for	# sequences in R1 or R2 file after sequencing	# sequences after subsampling
Mock-stag-70_1	0.1	2558053	333333
Mock-stag-70_2	0.25	4057004	833333
Mock-stag-70_3	0.5	5232711	1666667
Mock-stag-70_4	0.75	6180464	2500000
Mock-stag-70_8	1	14380483	3333333
Mock-stag-70_6	1.5	14716546	5000000
Mock-stag-70_5	2	35716908	6666667
Mock-stag-70_7	5	40642662	16666667
Mock-stag-70_9	10	134470526	3.33333e+07
Mock-stag-70_10	20	244148231	66666667
Mock-stag-70_11	50	421985339	166666667
