## Supplementary Table 5 for "Benchmarking of shotgun sequencing depth highlights limitations of strain-level analysis and shallow metagenomics"

### Sheet: Sheet1
Figure 1 B	Pairwise comparisons using Wilcoxon rank sum test with continuity correction
In silico Mock-stag-70	Data tested: Coefficient_of_variance_of_relative_reference_genome_abundance by Sequencing_depth
		CV_0.1Gb	CV_0.25Gb	CV_0.5Gb	CV_0.75Gb	CV_1Gb	CV_1.5Gb	CV_2Gb	CV_5Gb	CV_10Gb
	CV_0.25Gb	0.03331	-	-	-	-	-	-	-	-
	CV_0.5Gb	6.1e-05	0.03417	-	-	-	-	-	-	-
	CV_0.75Gb	1.6e-06	0.00239	0.30627	-	-	-	-	-	-
	CV_1Gb	2.8e-08	0.00012	0.06243	0.39596	-	-	-	-	-
	CV_1.5Gb	1.1e-10	1.2e-06	0.00325	0.04408	0.16964	-	-	-	-
	CV_2Gb	3.2e-11	1.3e-07	0.00073	0.01956	0.07702	0.57511	-	-	-
	CV_5Gb	1.9e-15	4.8e-12	6.4e-08	5.7e-06	7.7e-05	0.00443	0.02035	-	-
	CV_10Gb	<2e-16	8.3e-16	6.6e-12	8.2e-10	2.8e-08	2.2e-06	1.7e-05	0.05871	-
	CV_20Gb	<2e-16	<2e-16	5.8e-15	7.1e-13	6.3e-12	8.2e-10	7.7e-09	0.00031	0.05356
	P value adjustment method: BH
Figure 1 C	Pairwise comparisons using Wilcoxon rank sum test with continuity correction
	Data tested: change in relative abunbdance in reference genome approach vs. MetaPhlAn
	0.1Gb	0.25Gb	0.5Gb	0.75Gb	1Gb	1.5Gb	2Gb	5Gb	10Gb	20Gb	50Gb
In silico Mock-even-70	0.0003	0.84	0.18	0.085	0.068	0.038	0.016	0.0022	0.015	-	-
In silico Mock-stag-24	0.39	0.81	0.61	0.76	0.97	0.95	0.92	0.7	0.73	-	-
In silico Mock-stag-70	0.17	0.035	0.029	0.11	0.17	0.093	0.19	0.095	0.099	0.18	0.17
Figure 3 C	Pairwise comparisons using Wilcoxon rank sum test with continuity correction
In silico Mock-stag-70	Data tested: Percentage_of_reference_protein_sequences by Sequencing_depth
		0.1Gb	0.25Gb	0.5Gb	0.75Gb	1.5Gb	10Gb	1Gb	20Gb	2Gb
	0.25Gb	0.00018	-	-	-	-	-	-	-	-
	0.5Gb	0.00018	1.4e-05	-	-	-	-	-	-	-
	0.75Gb	0.00018	1.4e-05	1.4e-05	-	-	-	-	-	-
	1.5Gb	0.00018	1.4e-05	1.4e-05	1.4e-05	-	-	-	-	-
	10Gb	0.00018	1.4e-05	1.4e-05	1.4e-05	1.4e-05	-	-	-	-
	1Gb	0.00018	1.4e-05	1.4e-05	1.4e-05	1.4e-05	1.4e-05	-	-	-
	20Gb	0.00018	1.4e-05	1.4e-05	1.4e-05	1.4e-05	1.4e-05	1.4e-05	-	-
	2Gb	0.00018	1.4e-05	1.4e-05	1.4e-05	1.4e-05	1.4e-05	1.4e-05	1.4e-05	-
	5Gb	0.00018	1.4e-05	1.4e-05	1.4e-05	1.4e-05	1.4e-05	1.4e-05	1.4e-05	1.4e-05
	P value adjustment method: BH
